# Recombination between co-infecting herpesviruses occurs where replication compartments coalesce

**DOI:** 10.1101/345918

**Authors:** Enosh Tomer, Efrat M. Cohen, Nir Drayman, Amichay Afriat, Matthew D. Weitzman, Assaf Zaritsky, Oren Kobiler

**Affiliations:** Department of Clinical Microbiology and Immunology, Sackler School of Medicine, Tel Aviv University, Tel Aviv, Israel; Institute for Genomics and Systems Biology and Institute for Molecular Engineering, University of Chicago, Chicago, IL, USA; Department of Pathology and Laboratory Medicine, Perelman School of Medicine, University of Pennsylvania, Philadelphia, PA, USA; Division of Protective Immunity, Children’s Hospital of Philadelphia, Philadelphia, PA, USA; Department of Software and Information Systems Engineering, Ben-Gurion University of the Negev, Be’er Sheva, Israel.

**Author notes:** Corresponding author: Oren Kobiler.

## Abstract

Homologous recombination (HR) is considered a major driving force of evolution since it generates and expands genetic diversity. Evidence of HR between co-infecting herpesvirus DNA genomes can be found frequently, both *in vitro* and in clinical isolates. Each herpes simplex virus type 1 (HSV-1) replication compartment (RC) derives from a single incoming genome and maintains a specific territory within the nucleus. This raises intriguing questions about where and when co-infecting viral genomes interact. To study the spatiotemporal requirements for inter-genomic recombination, we developed an assay with dual-color fluorescence *in situ* hybridization which enables detection of HR between different pairs of co-infecting HSV-1 genomes. Our results revealed that when viral RCs enlarge towards each other, there is detectable overlap between territories of genomes from each virus. Infection with paired viruses that allow visualization of HR correlates with increased overlap of RCs. Further, inhibition of RC movement reduces the rate of HR events among co-infecting viruses. Taken together, these findings suggest that inter-genomic HR events take place during replication of HSV-1 DNA and are mainly confined to the periphery of RCs when they coalesce. Our observations have implications on understanding the recombination restrictions of other DNA viruses and cellular DNA.
