## Supplemental table 1 for "Recombination between co-infecting herpesviruses occurs where replication compartments coalesce"

### Sheet: Vero cells
25*35	# of RC	# of Col	Area of nucleus	Area of RCs	Area of col	RC - Col	Co:RC-Col		32*25	# of RC	# of Col	Area of nucleus	Area of RCs	Area of col	RC - Col	"Co::RC-Col		26*35	# of RC	# of Col	Area of nucleus	Area of RCs	Area of col	RC - Col	"Co::RC-Col		31	# of RC	# of Col	Area of nucleus	Area of RCs	Area of col	RC - Col	"Co::RC-Col
	2	1	1316	77	15	62	0.241935			2	1	1609	765	234	531	0.440678			2	1	1358	497	124	373	0.33244			2	1	1140	409	189	220	0.859091
	2	1	1495	560	76	484	0.157025			2	1	1952	943	382	561	0.680927			2	1	1701	651	271	380	0.713158			3	2	2488	1342	600	742	0.808625
	5	3	1645	610	236	374	0.631016			2	1	1980	513	103	410	0.25122			3	2	2351	1594	537	1057	0.508042			3	1	2786	1094	418	676	0.618343
	3	1	1983	513	21	492	0.0426829			3	1	1991	268	41	227	0.180617			2	1	2426	929	352	577	0.610052			2	1	2807	1536	609	927	0.656958
	3	1	2262	522	131	391	0.335038			2	1	2024	658	177	481	0.367983			2	1	2542	1263	405	858	0.472028			2	1	2878	1095	495	600	0.825
	2	1	2345	615	198	417	0.47482			2	1	2042	614	249	365	0.682192			3	1	2678	291	90	201	0.447761			2	1	2921	2699	1247	1452	0.858815
	3	1	2478	892	179	713	0.251052			3	1	2240	613	193	420	0.459524			3	2	2781	682	214	468	0.457265			2	1	2968	1084	470	614	0.765472
	4	1	2509	442	46	396	0.116162			2	1	2421	658	178	480	0.370833			4	2	2856	790	304	486	0.625514			2	1	3136	1014	472	542	0.870849
	4	1	2516	334	44	290	0.151724			3	2	2487	786	175	611	0.286416			4	2	2923	1049	99	950	0.104211			5	3	3192	883	304	579	0.525043
	2	1	2560	1006	76	930	0.0817204			2	1	2706	602	201	401	0.501247			2	1	2963	1514	630	884	0.71267			6	3	3318	1377	579	798	0.725564
	2	1	2610	630	245	385	0.636364			2	1	2819	581	142	439	0.323462			2	1	2980	1113	360	753	0.478088			4	2	3341	1060	416	644	0.645963
	2	1	2612	518	29	489	0.0593047			2	1	2891	526	187	339	0.551622			2	1	3064	906	285	621	0.458937			2	1	3372	1001	425	576	0.737847
	4	2	2687	477	165	312	0.528846			5	3	2894	1015	310	705	0.439716			4	2	3112	1084	322	762	0.422572			4	2	3423	1032	481	551	0.872958
	3	2	2847	1226	405	821	0.493301			4	1	2948	745	69	676	0.102071			4	2	3132	776	132	644	0.204969			2	1	3518	1341	604	737	0.819539
	4	2	2849	787	38	749	0.0507343			2	1	2989	787	250	537	0.465549			4	2	3154	788	199	589	0.337861			2	1	3676	2532	1158	1374	0.842795
	3	2	2852	1295	386	909	0.424642			3	1	2997	567	11	556	0.0197842			2	1	3177	756	92	664	0.138554			2	1	3769	360	159	201	0.791045
	3	1	3022	840	67	773	0.0866753			2	1	3003	1005	347	658	0.527356			3	1	3186	592	87	505	0.172277			2	1	3803	1225	557	668	0.833832
	3	1	3069	721	25	696	0.0359195			2	1	3018	626	34	592	0.0574324			3	1	3217	831	236	595	0.396639			2	1	3904	2842	1289	1553	0.830006
	5	3	3137	477	38	439	0.0865604			3	1	3154	702	156	546	0.285714			3	1	3504	841	192	649	0.29584			2	1	3941	985	432	553	0.781193
	3	1	3142	710	73	637	0.1146			4	2	3202	646	103	543	0.189687			3	1	3555	571	62	509	0.121807			2	1	3945	2378	1083	1295	0.836293
	3	2	3148	698	95	603	0.157546			2	1	3229	201	87	114	0.763158			3	1	3575	1036	67	969	0.0691434			2	1	4051	930	394	536	0.735075
	3	1	3164	886	213	673	0.316493			3	1	3245	797	149	648	0.229938			3	1	3602	941	124	817	0.151775			2	1	4060	2624	1159	1465	0.791126
	2	1	3205	1262	443	819	0.540904			3	1	3267	644	10	634	0.0157729			4	1	3631	967	95	872	0.108945			4	2	4115	1940	850	1090	0.779817
	2	1	3234	715	273	442	0.617647			2	1	3267	846	327	519	0.630058			3	2	3651	1369	210	1159	0.181191			4	1	4117	445	128	317	0.403785
	3	1	3307	1058	132	926	0.142549			3	1	3272	318	36	282	0.12766			2	1	3686	806	178	628	0.283439			7	3	4143	1509	631	878	0.718679
	3	2	3329	883	107	776	0.137887			3	1	3272	880	147	733	0.200546			5	1	3720	549	54	495	0.109091			2	1	4185	1540	729	811	0.89889
	2	1	3331	859	212	647	0.327666			6	4	3300	1225	257	968	0.265496			2	1	3722	892	208	684	0.304094			6	3	4226	1331	571	760	0.751316
	3	1	3370	473	37	436	0.0848624			2	1	3322	191	89	102	0.872549			2	1	3731	561	152	409	0.371638			2	1	4347	2227	1005	1222	0.822422
	4	1	3396	692	23	669	0.0343797			3	1	3334	880	67	813	0.0824108			3	2	3747	1336	340	996	0.341365			5	2	4471	1254	492	762	0.645669
	3	2	3414	806	181	625	0.2896			3	1	3353	174	1	173	0.00578035			2	1	3771	891	2	889	0.00224972			2	1	4477	780	358	422	0.848341
	4	2	3415	452	105	347	0.302594			4	1	3381	764	83	681	0.12188			3	1	3784	999	293	706	0.415014			4	2	4526	2223	964	1259	0.765687
	4	1	3457	792	45	747	0.060241			4	3	3385	1264	248	1016	0.244094			2	1	3808	551	243	308	0.788961			2	1	4548	1181	532	649	0.819723
	2	1	3458	1421	281	1140	0.246491			3	1	3421	498	32	466	0.0686695			2	1	3831	861	50	811	0.0616523			2	1	4608	1299	598	701	0.853067
	3	2	3462	1559	403	1156	0.348616			4	3	3444	1380	315	1065	0.295775			4	2	3837	1581	609	972	0.626543			2	1	4715	3221	1412	1809	0.780542
	2	1	3540	639	34	605	0.0561983			2	1	3445	1132	196	936	0.209402			3	2	3889	1629	138	1491	0.0925553			5	3	4717	1034	403	631	0.638669
	2	1	3654	539	7	532	0.0131579			2	1	3496	1171	179	992	0.180444			2	1	3905	485	105	380	0.276316			5	3	4769	1620	683	937	0.728922
	4	1	3657	965	175	790	0.221519			3	1	3617	795	239	556	0.429856			3	1	3921	639	8	631	0.0126783			4	2	4769	985	430	555	0.774775
	3	1	3669	649	193	456	0.423246			2	1	3646	613	45	568	0.0792254			3	1	3928	513	90	423	0.212766			2	1	4774	3002	1379	1623	0.849661
	2	1	3692	1109	361	748	0.48262			3	1	3671	538	2	536	0.00373134			5	1	3931	780	120	660	0.181818			4	2	4813	3109	1215	1894	0.641499
	5	3	3758	1223	329	894	0.368009			5	3	3685	469	74	395	0.187342			4	2	3988	1669	196	1473	0.133062			4	2	4818	2108	675	1433	0.47104
	3	2	3782	1061	165	896	0.184152			3	1	3727	732	64	668	0.0958084			5	3	4022	1415	389	1026	0.379142			4	2	4850	672	232	440	0.527273
	2	1	3783	839	225	614	0.36645			2	1	3737	1696	478	1218	0.392447			2	1	4039	411	171	240	0.7125			4	2	4857	1711	709	1002	0.707585
	5	1	3792	841	49	792	0.0618687			3	1	3798	296	60	236	0.254237			4	2	4046	1027	233	794	0.293451			4	2	4882	2452	1042	1410	0.739007
	3	1	3794	338	43	295	0.145763			2	1	3839	981	158	823	0.191981			3	1	4088	1511	282	1229	0.229455			3	1	4892	938	380	558	0.681004
	2	1	3816	915	181	734	0.246594			3	2	3875	1432	396	1036	0.382239			5	1	4124	1014	253	761	0.332457			6	3	4944	945	363	582	0.623711
	3	2	3818	2125	838	1287	0.651127			4	1	3888	704	117	587	0.199319			2	1	4142	440	81	359	0.225627			4	2	5055	1422	620	802	0.773067
	4	1	3841	738	99	639	0.15493			3	1	3897	1032	64	968	0.0661157			2	1	4151	415	75	340	0.220588			2	1	5058	884	373	511	0.729941
	2	1	3842	306	17	289	0.0588235			3	1	3927	347	73	274	0.266423			2	1	4168	1712	215	1497	0.143621			4	2	5107	2710	1095	1615	0.678019
	3	2	3948	1163	408	755	0.540397			3	1	4001	876	21	855	0.0245614			2	1	4184	1141	294	847	0.347107			2	1	5114	3786	1580	2206	0.716228
	3	1	3977	929	183	746	0.245308			2	1	4039	1647	13	1634	0.00795594			3	1	4220	957	354	603	0.587065			4	2	5213	2447	1114	1333	0.835709
	3	1	4045	1005	121	884	0.136878			2	1	4046	659	23	636	0.0361635			5	2	4273	1038	214	824	0.259709			2	1	5221	1760	815	945	0.862434
	3	1	4105	699	224	475	0.471579			3	1	4046	643	98	545	0.179817			4	1	4282	1562	218	1344	0.162202			2	1	5249	1270	470	800	0.5875
	3	2	4157	1227	446	781	0.571063			3	1	4090	2197	505	1692	0.298463			2	1	4312	2358	963	1395	0.690323			4	2	5348	2538	1191	1347	0.884187
	2	1	4177	1249	345	904	0.381637			3	1	4116	808	94	714	0.131653			3	1	4332	667	219	448	0.488839			6	3	5468	805	307	498	0.616466
	3	1	4178	671	14	657	0.021309			3	1	4118	941	185	756	0.244709			3	1	4409	918	253	665	0.380451			4	2	5502	3027	1299	1728	0.751736
	2	1	4219	811	27	784	0.0344388			3	1	4156	563	94	469	0.200426			4	2	4422	1110	379	731	0.518468			2	1	5511	2000	778	1222	0.636661
	4	1	4231	843	82	761	0.107753			2	1	4235	322	67	255	0.262745			3	1	4430	765	104	661	0.157337			2	1	5512	2499	1133	1366	0.829429
	3	1	4231	719	104	615	0.169106			4	3	4238	1933	281	1652	0.170097			3	1	4452	1867	582	1285	0.452918			3	1	5513	739	216	523	0.413002
	3	2	4231	721	112	609	0.183908			2	1	4281	418	139	279	0.498208			5	2	4473	1284	360	924	0.38961			4	2	5523	1608	718	890	0.806742
	3	1	4232	1067	150	917	0.163577			3	2	4287	2086	471	1615	0.291641			4	2	4497	1153	232	921	0.2519			2	1	5545	4990	2252	2738	0.822498
	2	1	4241	949	117	832	0.140625			3	2	4302	1448	279	1169	0.238666			2	1	4533	1418	304	1114	0.27289			2	1	5617	1412	644	768	0.838542
	4	1	4270	843	72	771	0.0933852			2	1	4308	706	66	640	0.103125			3	1	4547	790	243	547	0.444241			2	1	5653	1441	530	911	0.581778
	3	1	4279	2221	675	1546	0.436611			3	2	4369	571	33	538	0.0613383			4	2	4635	1030	101	929	0.108719			4	2	5673	866	338	528	0.640152
	3	2	4285	1059	159	900	0.176667			6	2	4377	915	266	649	0.409861			4	1	4637	1170	183	987	0.18541			4	2	5711	1147	473	674	0.70178
	3	2	4291	1827	509	1318	0.386191			2	1	4380	1268	197	1071	0.18394			3	2	4642	1525	269	1256	0.214172			3	2	5786	1755	639	1116	0.572581
	4	1	4404	695	27	668	0.0404192			4	2	4388	1625	441	1184	0.372466			2	1	4677	690	66	624	0.105769			4	2	5790	1231	539	692	0.778902
	2	1	4409	1140	64	1076	0.0594796			3	2	4399	1511	335	1176	0.284864			3	1	4716	1059	77	982	0.0784114			4	2	5935	1180	361	819	0.440781
	2	1	4477	1712	478	1234	0.387358			4	2	4467	1397	280	1117	0.250671			3	1	4736	442	98	344	0.284884			6	3	5960	1759	755	1004	0.751992
	3	1	4494	904	16	888	0.018018			5	1	4475	886	43	843	0.0510083			4	1	4760	1640	340	1300	0.261538			4	2	6008	2525	1039	1486	0.699192
	2	1	4551	1360	203	1157	0.175454			2	1	4476	1110	186	924	0.201299			4	2	4765	1136	143	993	0.144008			4	2	6010	872	308	564	0.546099
	4	2	4611	714	99	615	0.160976			5	1	4513	606	72	534	0.134831			2	1	4766	406	124	282	0.439716			2	1	6025	3006	1189	1817	0.654375
	4	2	4619	852	77	775	0.0993548			3	1	4520	1936	550	1386	0.396825			5	2	4790	963	69	894	0.0771812			6	4	6143	3371	1347	2024	0.665514
	3	1	4624	638	114	524	0.217557			2	1	4521	232	86	146	0.589041			3	1	4807	1111	69	1042	0.0662188			3	1	6258	1232	513	719	0.713491
	5	2	4628	1268	298	970	0.307216			5	2	4563	663	66	597	0.110553			4	2	4810	1197	79	1118	0.0706619			2	1	6360	639	113	526	0.214829
	4	2	4647	1178	288	890	0.323596			3	1	4596	1178	158	1020	0.154902			5	3	4829	2697	793	1904	0.416492			3	1	6439	1523	560	963	0.581516
	2	1	4659	986	210	776	0.270619			3	2	4597	758	117	641	0.182527			3	1	4831	777	149	628	0.237261			6	3	6502	2291	945	1346	0.70208
	3	1	4672	616	47	569	0.0826011			2	1	4597	2136	650	1486	0.437416			2	1	4843	565	50	515	0.0970874			4	2	6551	1813	838	975	0.859487
	3	1	4715	1611	304	1307	0.232594			3	2	4602	681	109	572	0.190559			3	1	4923	976	118	858	0.137529			5	2	6563	1286	544	742	0.733154
	3	1	4725	808	33	775	0.0425806			2	1	4615	1591	323	1268	0.254732			5	2	4923	849	119	730	0.163014			2	1	6568	2803	1195	1608	0.743159
	2	1	4758	1204	164	1040	0.157692			4	1	4635	1955	664	1291	0.51433			3	1	4935	658	74	584	0.126712			7	4	6618	2061	828	1233	0.671533
	2	1	4837	629	71	558	0.12724			3	2	4665	1877	186	1691	0.109994			4	2	4966	830	207	623	0.332263			3	2	6633	2354	995	1359	0.732156
	4	2	4926	1900	282	1618	0.174289			2	1	4701	2006	609	1397	0.435934			3	1	4979	1600	466	1134	0.410935			6	3	6704	3069	1048	2021	0.518555
	4	2	4971	1322	278	1044	0.266284			2	1	4715	1130	145	985	0.147208			4	2	5009	1108	125	983	0.127162			6	3	6753	3288	1454	1834	0.792803
	4	1	4998	524	68	456	0.149123			3	1	4736	740	34	706	0.0481586			4	1	5023	815	85	730	0.116438			2	1	6765	3940	1757	2183	0.804856
	3	2	5029	1076	228	848	0.268868			2	1	4745	1957	553	1404	0.393875			5	3	5033	808	160	648	0.246914			4	2	6793	1264	483	781	0.618438
	2	1	5119	2384	665	1719	0.386853			3	1	4752	640	2	638	0.0031348			3	1	5048	496	21	475	0.0442105			5	2	6807	1430	556	874	0.636156
	3	1	5163	548	20	528	0.0378788			2	1	4753	482	13	469	0.0277186			4	2	5069	2735	948	1787	0.530498			2	1	6815	3719	1688	2031	0.831118
	2	1	5181	297	32	265	0.120755			3	2	4771	675	81	594	0.136364			2	1	5071	2363	992	1371	0.723559			6	2	6910	644	165	479	0.344468
	3	2	5190	1492	285	1207	0.236123			4	2	4786	761	182	579	0.314335			5	1	5111	927	84	843	0.0996441			7	3	6953	1837	682	1155	0.590476
	3	1	5207	860	15	845	0.0177515			2	1	4788	1256	183	1073	0.17055			2	1	5118	590	48	542	0.0885609			8	4	6971	1382	552	830	0.66506
	3	1	5233	156	39	117	0.333333			2	1	4825	1704	111	1593	0.0696798			5	2	5153	1635	196	1439	0.136206			4	2	6978	1776	757	1019	0.742885
	3	1	5245	1306	118	1188	0.0993266			3	1	4835	298	29	269	0.107807			3	1	5181	3172	1208	1964	0.615071			3	2	7016	3538	1524	2014	0.756703
	2	1	5266	737	115	622	0.184887			3	1	4879	586	141	445	0.316854			3	1	5196	1071	228	843	0.270463			6	3	7063	1777	698	1079	0.646895
	2	1	5271	1142	15	1127	0.0133097			6	1	4905	1163	85	1078	0.0788497			4	1	5231	1126	244	882	0.276644			3	1	7072	3117	1327	1790	0.741341
	5	1	5285	926	134	792	0.169192			4	2	4908	1739	443	1296	0.341821			5	3	5235	1249	168	1081	0.155412			8	4	7187	2952	844	2108	0.40038
	3	2	5367	1372	174	1198	0.145242			4	1	4963	939	29	910	0.0318681			4	3	5245	1970	645	1325	0.486792			5	2	7272	1173	456	717	0.635983
	3	2	5438	1325	182	1143	0.15923			4	1	5004	492	65	427	0.152225			3	2	5257	663	123	540	0.227778			6	3	7368	3113	1383	1730	0.799422
	4	2	5453	1224	181	1043	0.173538			2	1	5055	583	48	535	0.0897196			6	3	5286	1527	191	1336	0.142964			4	2	7417	5059	2290	2769	0.827013
	2	1	5456	1995	389	1606	0.242217			3	1	5083	833	74	759	0.0974967			5	1	5297	1475	250	1225	0.204082			6	3	7459	1837	801	1036	0.773166
	3	1	5479	1647	2	1645	0.00121581			3	1	5109	607	83	524	0.158397			4	2	5304	1079	131	948	0.138186			6	3	7532	2747	1168	1579	0.739709
	4	1	5491	701	141	560	0.251786			3	1	5173	2015	635	1380	0.460145			3	1	5319	1526	366	1160	0.315517			4	2	7664	2410	1045	1365	0.765568
	5	1	5519	1156	132	1024	0.128906			2	1	5181	826	82	744	0.110215			3	2	5323	1557	293	1264	0.231804			8	4	7743	3143	1281	1862	0.68797
	4	1	5587	707	67	640	0.104688			5	1	5201	738	113	625	0.1808			3	1	5333	1693	310	1383	0.22415			4	2	7923	2889	1306	1583	0.825016
	3	1	5591	1732	506	1226	0.412724			2	1	5229	761	180	581	0.309811			3	2	5371	1918	778	1140	0.682456			9	5	7948	2473	1043	1430	0.729371
	4	2	5603	3438	1294	2144	0.603545			4	1	5233	515	36	479	0.0751566			4	2	5379	1315	47	1268	0.0370662			3	1	8012	1372	463	909	0.509351
	3	1	5607	370	34	336	0.10119			2	1	5242	1421	287	1134	0.253086			4	2	5424	1925	567	1358	0.417526			5	2	8212	2615	1117	1498	0.745661
	3	2	5632	1433	87	1346	0.064636			2	1	5267	1605	451	1154	0.390815			2	1	5442	1775	594	1181	0.502964			2	1	8494	5504	2545	2959	0.860088
	4	1	5634	1740	117	1623	0.0720887			3	1	5280	862	240	622	0.385852			3	2	5485	2046	353	1693	0.208506			7	3	8792	2622	1163	1459	0.797121
	5	3	5682	1743	492	1251	0.393285			3	2	5314	1627	472	1155	0.408658			6	3	5537	1641	558	1083	0.515235			5	2	8825	1373	509	864	0.58912
	4	1	5685	667	129	538	0.239777			3	1	5327	1751	552	1199	0.460384			3	1	5543	1922	205	1717	0.119394			4	3	9020	4050	1790	2260	0.792035
	5	3	5721	1583	389	1194	0.325796			4	2	5358	982	89	893	0.0996641			6	3	5585	1277	220	1057	0.208136			6	3	9104	561	154	407	0.378378
	5	3	5724	928	161	767	0.209909			3	1	5393	1164	216	948	0.227848			4	2	5608	2265	546	1719	0.317627			8	4	9398	3898	1665	2233	0.745634
	3	1	5756	1161	41	1120	0.0366071			6	2	5409	1196	148	1048	0.141221			2	1	5610	892	15	877	0.0171038			4	2	9514	1212	389	823	0.472661
	5	2	5785	1698	210	1488	0.141129			3	1	5424	954	122	832	0.146635			5	1	5615	1169	247	922	0.267896			8	4	9514	2788	1270	1518	0.836627
	3	2	5791	1622	313	1309	0.239114			5	2	5438	1099	209	890	0.234831			4	2	5622	2890	1035	1855	0.557951			10	5	9832	5890	2717	3173	0.856287
	3	1	5827	1391	316	1075	0.293953			3	1	5455	1269	76	1193	0.0637049			2	1	5733	3532	1401	2131	0.657438			7	3	9918	2048	717	1331	0.538693
	4	1	5839	1209	11	1198	0.00918197			5	2	5481	885	23	862	0.0266821			4	2	5752	2559	591	1968	0.300305			8	4	12894	3771	1641	2130	0.770423
	3	2	5896	1992	496	1496	0.331551			3	2	5648	1264	279	985	0.283249			5	1	5851	1986	133	1853	0.0717755			8	4	13483	3605	1537	2068	0.74323
	3	2	5994	1415	268	1147	0.233653			4	1	5677	658	27	631	0.0427892			3	1	5888	1740	372	1368	0.27193			3	2	13880	2301	1040	1261	0.824742
	3	1	6034	1061	11	1050	0.0104762			3	1	5740	1725	543	1182	0.459391			4	2	5892	1319	373	946	0.394292
	3	1	6042	1345	62	1283	0.0483242			4	2	5746	869	35	834	0.0419664			5	3	5952	1401	266	1135	0.234361
	6	2	6064	875	146	729	0.200274			4	2	5836	1039	241	798	0.302005			3	1	5956	1126	91	1035	0.0879227
	5	2	6149	1237	60	1177	0.0509771			4	1	5851	808	58	750	0.0773333			5	1	5977	464	82	382	0.21466
	4	1	6200	1206	274	932	0.293991			3	1	5868	2319	459	1860	0.246774			4	2	6000	2846	782	2064	0.378876
	2	1	6248	485	68	417	0.16307			2	1	5901	529	172	357	0.481793			2	1	6019	2565	308	2257	0.136464
	5	3	6289	891	129	762	0.169291			2	1	5938	603	142	461	0.308026			2	1	6043	992	43	949	0.0453109
	4	3	6290	2287	701	1586	0.441992			4	3	5991	1935	720	1215	0.592593			6	2	6093	1569	512	1057	0.48439
	5	3	6331	2249	400	1849	0.216333			5	2	6042	1166	366	800	0.4575			3	1	6127	1245	63	1182	0.0532995
	3	1	6379	263	60	203	0.295567			4	2	6043	2402	580	1822	0.318332			3	1	6152	1064	122	942	0.129512
	3	1	6411	2469	538	1931	0.278612			2	1	6114	2614	563	2051	0.2745			4	1	6198	1761	394	1367	0.288222
	2	1	6445	3293	1078	2215	0.486682			2	1	6137	1461	448	1013	0.442251			2	1	6199	3247	1350	1897	0.71165
	4	2	6491	1679	247	1432	0.172486			6	2	6141	1142	211	931	0.226638			4	1	6230	478	31	447	0.0693512
	3	1	6506	1913	275	1638	0.167888			4	2	6156	1513	145	1368	0.105994			4	1	6289	1091	183	908	0.201542
	4	1	6551	1241	69	1172	0.0588737			2	1	6187	348	25	323	0.0773994			3	1	6299	1278	123	1155	0.106494
	4	2	6579	1813	451	1362	0.331131			3	1	6189	1055	100	955	0.104712			5	1	6328	1846	400	1446	0.276625
	4	1	6609	1554	111	1443	0.0769231			3	1	6228	967	336	631	0.532488			8	4	6339	2566	735	1831	0.40142
	3	1	6612	421	28	393	0.0712468			5	1	6247	1256	44	1212	0.0363036			5	2	6346	1123	238	885	0.268927
	4	2	6614	4339	1586	2753	0.576099			7	2	6300	831	160	671	0.23845			4	1	6388	1177	190	987	0.192503
	5	1	6618	590	87	503	0.172962			5	2	6304	1726	419	1307	0.320581			5	2	6401	1873	572	1301	0.439662
	2	1	6777	1853	367	1486	0.246972			2	1	6324	2480	930	1550	0.6			5	2	6440	1429	65	1364	0.047654
	3	1	6795	1324	371	953	0.389297			5	2	6331	1427	327	1100	0.297273			3	1	6446	1087	106	981	0.108053
	3	1	6799	1686	126	1560	0.0807692			2	1	6366	192	51	141	0.361702			4	2	6455	1783	315	1468	0.214578
	5	2	6863	1576	153	1423	0.107519			4	1	6375	1126	16	1110	0.0144144			6	1	6464	606	28	578	0.0484429
	4	1	6865	921	50	871	0.0574053			6	2	6456	1770	400	1370	0.291971			4	1	6501	507	70	437	0.160183
	4	2	6887	3030	599	2431	0.246401			4	1	6491	1167	47	1120	0.0419643			2	1	6507	319	51	268	0.190299
	5	2	6984	1738	251	1487	0.168796			9	4	6507	1794	207	1587	0.130435			6	1	6540	1403	223	1180	0.188983
	3	2	6993	3856	1082	2774	0.39005			3	1	6522	1289	43	1246	0.0345104			3	1	6603	1616	270	1346	0.200594
	4	1	7023	1068	79	989	0.0798787			3	1	6537	954	72	882	0.0816327			6	1	6627	1356	197	1159	0.169974
	4	2	7127	1945	423	1522	0.277924			6	3	6564	2054	134	1920	0.0697917			7	2	6641	1251	63	1188	0.0530303
	3	1	7226	1536	4	1532	0.00261097			2	1	6581	932	92	840	0.109524			2	1	6689	670	87	583	0.149228
	4	1	7305	963	50	913	0.0547645			4	1	6681	1272	31	1241	0.0249799			3	1	6737	1970	17	1953	0.00870456
	3	1	7401	1226	123	1103	0.111514			3	1	6801	1603	116	1487	0.0780094			4	2	6746	2726	922	1804	0.511086
	5	1	7512	1751	140	1611	0.0869025			3	2	6840	1709	472	1237	0.381568			5	1	6786	1410	121	1289	0.0938712
	7	4	7573	2176	312	1864	0.167382			4	2	6872	1356	375	981	0.382263			4	1	6825	610	38	572	0.0664336
	8	3	7632	2151	441	1710	0.257895			4	1	6923	1337	189	1148	0.164634			3	1	6828	1083	16	1067	0.0149953
	4	2	7777	1820	237	1583	0.149716			4	2	6923	1173	235	938	0.250533			4	2	6854	3233	138	3095	0.044588
	6	1	7849	1342	30	1312	0.0228659			4	1	6942	1054	147	907	0.162073			4	1	6881	1121	127	994	0.127767
	2	1	7924	413	38	375	0.101333			4	2	6999	807	199	608	0.327303			4	1	6986	1870	474	1396	0.339542
	6	3	7941	3373	1109	2264	0.489841			3	1	7000	504	60	444	0.135135			3	1	7066	2409	423	1986	0.212991
	5	3	7970	942	178	764	0.232984			4	2	7025	1148	82	1066	0.0769231			5	2	7077	1969	362	1607	0.225264
	3	1	8125	802	34	768	0.0442708			3	1	7085	2856	846	2010	0.420896			4	1	7084	1051	130	921	0.141151
	7	1	8169	1520	206	1314	0.156773			3	1	7217	390	43	347	0.123919			5	2	7122	1174	105	1069	0.0982226
	5	1	8211	2023	55	1968	0.0279472			5	1	7419	997	112	885	0.126554			3	1	7130	2128	554	1574	0.35197
	4	2	8236	1892	179	1713	0.104495			4	1	7578	564	54	510	0.105882			2	1	7182	2784	881	1903	0.462953
	4	3	8261	3092	664	2428	0.273476			4	2	7663	2445	782	1663	0.470235			3	2	7231	2139	561	1578	0.355513
	4	1	8275	581	30	551	0.0544465			2	1	7815	501	20	481	0.04158			4	3	7260	1739	305	1434	0.212692
	5	4	8308	2735	652	2083	0.31301			5	2	7861	1003	242	761	0.318003			4	1	7336	1559	339	1220	0.277869
	7	4	8568	2598	414	2184	0.18956			7	3	8365	1816	301	1515	0.19868			5	4	7372	2245	274	1971	0.139016
	4	2	8587	2119	462	1657	0.278817			4	2	9042	1707	395	1312	0.301067			3	2	7412	1519	189	1330	0.142105
	4	2	9074	2822	286	2536	0.112776			5	2	9095	2059	342	1717	0.199185			4	3	7495	1631	226	1405	0.160854
	5	4	9182	3031	1029	2002	0.513986			2	1	9301	1811	296	1515	0.19538			3	2	7700	4061	1624	2437	0.666393
	6	2	9332	658	55	603	0.0912106			5	3	9375	1122	95	1027	0.0925024			4	1	7713	1576	405	1171	0.345858
	4	1	9425	2246	43	2203	0.0195188			6	3	9414	955	110	845	0.130178			6	3	7726	2050	423	1627	0.259988
	3	1	9505	804	51	753	0.0677291			3	1	9442	1451	6	1445	0.00415225			6	4	7783	3194	1001	2193	0.456452
	8	5	9555	4137	1246	2891	0.430993			5	4	9500	2740	418	2322	0.180017			5	1	7851	1097	151	946	0.159619
	3	1	9639	359	72	287	0.250871			4	1	9578	1782	356	1426	0.249649			5	2	7911	1942	384	1558	0.24647
	2	1	9751	4034	1666	2368	0.703547			7	3	9995	1786	439	1347	0.325909			3	1	7941	1541	125	1416	0.0882768
	6	4	10322	3423	1039	2384	0.435822			2	1	10161	1741	104	1637	0.0635308			5	2	7948	1077	128	949	0.134879
	6	1	10495	1474	36	1438	0.0250348			6	3	10189	3420	468	2952	0.158537			5	1	7972	1432	55	1377	0.0399419
	6	2	10551	1823	112	1711	0.0654588			8	3	10216	2962	474	2488	0.190514			2	1	8021	2623	547	2076	0.263487
	5	3	10686	3486	751	2735	0.274589			6	2	10310	2908	866	2042	0.424094			8	3	8041	2325	430	1895	0.226913
	4	1	10725	1800	19	1781	0.0106682			4	1	10760	3279	726	2553	0.284371			3	1	8058	1449	108	1341	0.0805369
	6	2	10783	2243	68	2175	0.0312644			5	1	11557	1108	149	959	0.15537			3	1	8089	1834	199	1635	0.121713
	7	3	10851	3300	444	2856	0.155462			3	2	12238	1250	170	1080	0.157407			5	3	8095	2879	377	2502	0.150679
	5	2	10926	1274	109	1165	0.0935622			3	1	12358	394	5	389	0.0128535			6	3	8154	2371	226	2145	0.105361
	7	2	10951	1546	19	1527	0.0124427			7	3	12555	2128	363	1765	0.205666			6	3	8171	2736	605	2131	0.283904
	7	2	11048	2184	95	2089	0.0454763			8	3	12637	2011	210	1801	0.116602			6	3	8230	2124	169	1955	0.086445
	5	2	11070	2356	106	2250	0.0471111			5	1	14022	1297	8	1289	0.00620636			4	3	8242	2769	539	2230	0.241704
	5	1	11262	1806	19	1787	0.0106323			3	1	15396	404	18	386	0.0466321			8	3	8409	2093	567	1526	0.37156
	4	1	11448	2051	662	1389	0.476602			14	5	17879	4004	1034	2970	0.348148			5	1	8474	1393	77	1316	0.0585106
	4	1	11589	1333	154	1179	0.130619												6	1	8486	1380	34	1346	0.02526
	8	2	12164	2194	209	1985	0.10529												4	1	8741	915	154	761	0.202365
	6	2	12575	1391	147	1244	0.118167												3	2	8832	1622	96	1526	0.0629096
	5	2	13199	2786	247	2539	0.0972824												3	1	8881	3013	889	2124	0.41855
	3	1	13314	905	123	782	0.157289												5	1	9040	747	60	687	0.0873362
	8	5	13513	5663	776	4887	0.158789												3	1	9105	2782	774	2008	0.385458
	6	3	13606	4186	849	3337	0.25442												3	1	9205	1396	129	1267	0.101815
	4	2	13646	1934	145	1789	0.0810509												5	2	9254	2558	132	2426	0.0544106
	4	1	14075	2929	323	2606	0.123945												5	1	9266	1129	81	1048	0.0772901
	4	2	14360	2059	148	1911	0.0774464												4	3	9344	2863	287	2576	0.111413
	4	1	17965	1522	155	1367	0.113387												8	4	9627	1660	94	1566	0.0600255
																			6	5	9713	2884	392	2492	0.157303
																			8	4	9894	2484	364	2120	0.171698
																			6	4	9971	1959	75	1884	0.0398089
																			8	6	10454	4301	1174	3127	0.37544
																			6	5	10469	4829	1210	3619	0.334347
																			4	1	10773	1738	41	1697	0.0241603
																			7	3	11405	3552	632	2920	0.216438
																			7	1	12556	2957	844	2113	0.399432
																			4	2	12574	1306	66	1240	0.0532258
																			8	5	13275	6104	2044	4060	0.503448
																			9	5	14077	4582	677	3905	0.173367
																			8	4	14252	2491	444	2047	0.216903
																			3	1	17403	549	66	483	0.136646

### Sheet: U2OS cells
25*35	# of RC	# of Col	Area of nucleus	Area of RCs	Area of col	RC - Col	Co:RC-Col		32*25	# of RC	# of Col	Area of nucleus	Area of RCs	Area of col	RC - Col	"Co::RC-Col		26*35	# of RC	# of Col	Area of nucleus	Area of RCs	Area of col	RC - Col	"Co::RC-Col		31	# of RC	# of Col	Area of nucleus	Area of RCs	Area of col	RC - Col	"Co::RC-Col
	2	1	1218	634	200	434	0.460829			2	1	1156	660	240	420	0.571429			2	1	1667	472	173	299	0.578595			3	2	2233	832	351	481	0.72973
	2	1	1765	523	136	387	0.351421			2	1	1451	644	195	449	0.434298			4	2	1819	747	304	443	0.68623			4	2	3301	1710	758	952	0.796218
	2	1	2221	795	136	659	0.206373			2	1	1501	483	122	361	0.33795			4	1	1997	455	43	412	0.104369			3	2	3411	1732	724	1008	0.718254
	2	1	2306	707	64	643	0.0995334			3	1	1700	804	267	537	0.497207			2	1	2187	1609	679	930	0.730108			5	2	3665	738	252	486	0.518519
	3	2	2677	1698	337	1361	0.247612			2	1	2013	1049	307	742	0.413747			3	1	2265	1119	351	768	0.457031			4	2	4427	1804	772	1032	0.748062
	4	1	2699	745	130	615	0.211382			2	1	2185	989	419	570	0.735088			3	1	2842	1137	198	939	0.210863			4	2	4523	1400	608	792	0.767677
	3	1	2939	658	152	506	0.300395			2	1	2547	498	90	408	0.220588			3	1	2849	271	19	252	0.0753968			5	3	4583	2121	890	1231	0.722989
	2	1	3094	1136	359	777	0.462033			2	1	2574	528	162	366	0.442623			2	1	2916	899	96	803	0.119552			10	5	4701	1385	563	822	0.684915
	3	1	3206	1209	413	796	0.518844			2	1	2680	1672	760	912	0.833333			4	2	3059	835	121	714	0.169468			2	1	4709	2911	1347	1564	0.861253
	6	3	3223	1175	125	1050	0.119048			3	1	2846	800	41	759	0.0540184			2	1	3084	1550	414	1136	0.364437			6	3	4875	2181	974	1207	0.806959
	3	1	3305	766	8	758	0.0105541			2	1	2874	981	228	753	0.302789			3	1	3217	992	226	766	0.295039			10	5	4884	588	188	400	0.47
	4	2	3417	994	262	732	0.357923			2	1	3050	1640	481	1159	0.415013			4	2	3300	795	79	716	0.110335			7	4	4970	2334	858	1476	0.581301
	3	1	3433	1418	376	1042	0.360845			2	1	3057	842	175	667	0.262369			6	2	3586	1727	460	1267	0.363062			3	2	5035	2215	987	1228	0.803746
	4	1	3466	978	120	858	0.13986			3	2	3073	857	152	705	0.215603			4	2	3640	1048	132	916	0.144105			4	2	5054	1415	626	789	0.793409
	3	2	3492	1586	342	1244	0.27492			5	3	3075	813	101	712	0.141854			5	2	3648	1984	523	1461	0.357974			4	2	5099	2369	1003	1366	0.734261
	3	1	3522	1145	286	859	0.332945			2	1	3086	738	57	681	0.0837004			5	1	3652	940	199	741	0.268556			5	3	5100	3277	1440	1837	0.783887
	3	1	3547	1119	15	1104	0.013587			4	1	3097	1163	49	1114	0.0439856			5	3	3786	2146	690	1456	0.473901			4	2	5207	1398	503	895	0.562011
	5	2	3564	618	39	579	0.0673575			2	1	3120	1181	482	699	0.689557			2	1	3820	1417	476	941	0.505845			4	2	5244	2952	1375	1577	0.871909
	7	3	3624	1084	217	867	0.250288			3	1	3227	1551	315	1236	0.254854			4	3	3849	1331	224	1107	0.202349			2	1	5333	2264	1014	1250	0.8112
	3	2	3701	1262	383	879	0.435722			3	1	3272	789	86	703	0.122333			3	2	3920	2100	776	1324	0.586103			4	2	5340	419	154	265	0.581132
	4	1	3754	798	121	677	0.17873			5	3	3384	1154	323	831	0.388688			2	1	3936	2110	847	1263	0.670625			8	4	5365	1216	460	756	0.608466
	3	1	3852	901	19	882	0.021542			3	1	3479	811	150	661	0.226929			3	1	3956	1108	129	979	0.131767			2	1	5422	4724	1646	3078	0.534763
	3	1	4151	781	78	703	0.110953			4	2	3491	883	90	793	0.113493			3	2	3966	1237	150	1087	0.137994			6	3	5448	1648	743	905	0.820994
	2	1	4181	1128	109	1019	0.106968			2	1	3556	796	109	687	0.158661			3	1	3979	1265	156	1109	0.140667			4	2	5460	2381	1087	1294	0.840031
	5	2	4185	777	78	699	0.111588			5	3	3594	1512	271	1241	0.218372			3	1	4027	1079	297	782	0.379795			6	3	5558	3021	1218	1803	0.675541
	4	2	4191	1027	217	810	0.267901			3	1	3623	1174	265	909	0.291529			4	1	4199	1216	249	967	0.257497			4	1	5581	2486	1134	1352	0.838757
	4	1	4347	489	96	393	0.244275			2	1	3654	1550	431	1119	0.385165			3	1	4211	636	6	630	0.00952381			4	2	5703	3724	1699	2025	0.839012
	5	3	4501	1419	366	1053	0.347578			2	1	3703	1065	294	771	0.381323			6	3	4295	2041	747	1294	0.57728			7	3	5706	1013	412	601	0.685524
	2	1	4572	1195	380	815	0.466258			2	1	3706	998	345	653	0.528331			3	2	4315	1654	476	1178	0.404075			10	5	5737	2137	867	1270	0.682677
	5	1	4686	792	43	749	0.0574099			3	1	3853	1026	83	943	0.088017			4	1	4423	841	136	705	0.192908			6	3	5878	3004	1405	1599	0.878674
	4	3	4691	1747	588	1159	0.507334			2	1	3897	2736	1228	1508	0.814324			4	2	4427	862	100	762	0.131234			5	3	6053	1904	830	1074	0.772812
	5	2	4732	1565	151	1414	0.106789			4	2	3900	2352	487	1865	0.261126			3	1	4498	853	85	768	0.110677			8	4	6149	1899	811	1088	0.745404
	3	1	4766	737	107	630	0.169841			4	2	3908	1289	300	989	0.303337			7	2	4507	1524	182	1342	0.135618			2	1	6218	6450	3055	3395	0.899853
	3	1	4800	640	103	537	0.191806			5	1	3920	628	35	593	0.0590219			5	3	4510	1925	634	1291	0.491092			6	3	6250	2598	1169	1429	0.818055
	3	1	4874	1423	213	1210	0.176033			2	1	3927	1343	418	925	0.451892			6	3	4529	2088	774	1314	0.589041			5	2	6261	4871	1888	2983	0.63292
	4	2	4916	1210	83	1127	0.0736469			4	2	3948	1095	250	845	0.295858			3	2	4569	1652	565	1087	0.519779			5	3	6284	933	399	534	0.747191
	4	1	5013	477	32	445	0.0719101			5	1	3961	995	117	878	0.133257			2	1	4618	813	3	810	0.0037037			8	4	6379	2394	980	1414	0.693069
	3	1	5125	857	144	713	0.201964			4	2	4084	1506	241	1265	0.190514			7	4	4628	1898	589	1309	0.449962			2	1	6415	427	159	268	0.593284
	2	1	5157	1605	207	1398	0.148069			3	2	4095	1416	520	896	0.580357			4	2	4703	2302	825	1477	0.558565			2	1	6470	2937	1380	1557	0.88632
	2	1	5171	600	232	368	0.630435			4	1	4153	600	146	454	0.321586			6	3	4764	1974	453	1521	0.29783			5	3	6724	2606	1091	1515	0.720132
	4	2	5177	1503	196	1307	0.149962			2	1	4169	1384	434	950	0.456842			5	2	4791	2194	370	1824	0.202851			7	4	6750	2039	755	1284	0.588006
	4	2	5266	927	19	908	0.0209251			4	2	4343	1155	420	735	0.571429			6	3	4810	1957	524	1433	0.365666			4	2	6779	1679	724	955	0.758115
	3	1	5383	838	65	773	0.084088			2	1	4359	1151	125	1026	0.121832			3	1	4844	1317	50	1267	0.0394633			8	5	7059	2543	1024	1519	0.674128
	4	1	5393	683	55	628	0.0875796			3	1	4413	1297	283	1014	0.279093			7	2	4906	1227	195	1032	0.188953			2	1	7148	382	161	221	0.728507
	6	2	5517	688	65	623	0.104334			2	1	4420	1256	408	848	0.481132			5	2	4941	2200	746	1454	0.513067			6	3	7159	2016	886	1130	0.784071
	5	1	5535	1388	213	1175	0.181277			6	5	4459	3186	1041	2145	0.485315			3	1	4942	984	225	759	0.296443			4	2	7176	4608	2037	2571	0.792299
	4	2	5632	1165	129	1036	0.124517			3	2	4493	2060	418	1642	0.254568			5	2	5047	1204	83	1121	0.074041			15	8	7229	1968	782	1186	0.659359
	4	1	5642	1494	107	1387	0.0771449			4	1	4553	838	184	654	0.281346			3	1	5120	661	8	653	0.0122511			4	2	7413	3002	1297	1705	0.760704
	4	2	5644	926	13	913	0.0142388			4	1	4566	1772	175	1597	0.10958			4	2	5153	1080	83	997	0.0832497			10	5	7588	3802	1741	2061	0.844736
	5	1	5666	747	110	637	0.172684			5	4	4590	2726	1048	1678	0.624553			5	2	5158	1427	418	1009	0.414272			4	2	7795	944	400	544	0.735294
	5	4	5693	3150	1032	2118	0.487252			4	1	4666	1054	194	860	0.225581			6	4	5196	2607	765	1842	0.415309			6	3	7804	1545	620	925	0.67027
	6	1	5829	1457	99	1358	0.0729013			3	1	4718	700	160	540	0.296296			8	3	5205	1765	282	1483	0.190155			8	4	7938	2383	1070	1313	0.814928
	3	1	5889	719	37	682	0.0542522			7	3	4728	1397	194	1203	0.161264			2	1	5264	1961	603	1358	0.444035			5	3	7975	2598	1109	1489	0.744795
	5	2	5934	811	46	765	0.0601307			4	1	4739	1118	120	998	0.12024			5	2	5301	1202	178	1024	0.173828			5	3	8121	4100	1533	2567	0.597195
	2	1	5964	1213	372	841	0.442331			3	2	4790	3069	906	2163	0.418863			6	1	5355	1078	62	1016	0.0610236			10	5	8239	2214	907	1307	0.693956
	5	3	6001	1572	192	1380	0.13913			7	3	4809	1391	258	1133	0.227714			6	4	5474	2232	342	1890	0.180952			7	4	8263	1962	836	1126	0.742451
	4	1	6120	723	35	688	0.0508721			4	3	4860	1857	533	1324	0.402568			5	3	5500	1988	213	1775	0.12			5	3	8265	4135	1662	2473	0.672058
	3	1	6313	1122	30	1092	0.0274725			3	2	4954	1734	81	1653	0.0490018			8	4	5517	2113	661	1452	0.455234			4	2	8308	1232	524	708	0.740113
	5	1	6323	936	98	838	0.116945			4	2	4966	1710	468	1242	0.376812			3	1	5534	351	7	344	0.0203488			3	2	8318	1806	610	1196	0.510033
	6	2	6351	1614	138	1476	0.0934959			4	1	4975	477	6	471	0.0127389			5	2	5649	728	44	684	0.0643275			2	1	8325	1508	550	958	0.574113
	5	3	6377	1645	67	1578	0.0424588			5	2	4988	1483	243	1240	0.195968			7	2	5720	846	181	665	0.27218			4	2	8360	898	377	521	0.723608
	7	1	6495	1210	68	1142	0.0595447			4	1	5035	1277	148	1129	0.131089			2	1	5813	1167	73	1094	0.0667276			6	3	8886	3490	1525	1965	0.776081
	7	2	6536	1393	217	1176	0.184524			4	2	5072	1621	407	1214	0.335255			6	3	5847	2654	897	1757	0.510529			2	1	8914	5390	2454	2936	0.835831
	6	1	6586	442	90	352	0.255682			5	1	5074	974	121	853	0.141852			5	3	5849	1780	358	1422	0.251758			6	3	9189	5521	2479	3042	0.814924
	7	4	6622	2225	329	1896	0.173523			6	3	5179	2643	1061	1582	0.67067			8	4	5891	976	72	904	0.079646			10	5	9411	1021	351	670	0.523881
	4	1	6625	678	39	639	0.0610329			5	2	5200	1202	283	919	0.307943			7	4	5905	2137	251	1886	0.133086			4	2	9460	2827	1290	1537	0.839297
	5	1	6627	1257	50	1207	0.041425			4	1	5249	1623	205	1418	0.14457			7	4	5925	1702	448	1254	0.357257			6	3	9488	2099	903	1196	0.755017
	8	5	6771	2212	368	1844	0.199566			5	3	5252	2389	628	1761	0.356616			7	3	5978	2186	535	1651	0.324046			4	2	9501	789	307	482	0.636929
	8	4	6856	1708	278	1430	0.194406			4	1	5279	1560	326	1234	0.264182			5	2	5989	799	101	698	0.144699			4	2	9781	2790	1179	1611	0.731844
	5	1	6887	1273	91	1182	0.0769882			9	4	5325	1812	350	1462	0.239398			3	1	6064	700	159	541	0.2939			6	4	9941	5910	2604	3306	0.787659
	7	5	6906	2114	399	1715	0.232653			2	1	5360	1068	328	740	0.443243			3	1	6086	810	13	797	0.0163112			6	3	10148	1520	643	877	0.733181
	2	1	6910	1462	388	1074	0.361266			3	2	5396	1407	377	1030	0.366019			2	1	6088	420	28	392	0.0714286			6	3	10811	4947	2251	2696	0.834941
	5	2	6982	1671	142	1529	0.0928712			4	1	5442	560	26	534	0.0486891			4	2	6129	2979	1031	1948	0.529261			8	3	10883	736	112	624	0.179487
	6	2	7000	1336	80	1256	0.0636943			4	1	5483	1375	107	1268	0.0843849			7	5	6171	3109	689	2420	0.284711			2	1	10950	2495	1084	1411	0.768249
	7	1	7014	1761	205	1556	0.131748			5	2	5488	1215	173	1042	0.166027			6	4	6285	2665	817	1848	0.4421			8	4	10969	3884	1678	2206	0.760653
	3	2	7052	3918	534	3384	0.157801			4	1	5514	1126	161	965	0.166839			6	2	6341	1233	147	1086	0.135359			8	4	11123	1665	675	990	0.681818
	5	3	7088	2046	359	1687	0.212804			4	2	5527	1564	427	1137	0.37555			2	1	6406	1406	386	1020	0.378431			4	2	11574	2526	1087	1439	0.755386
	2	1	7106	839	3	836	0.00358852			3	1	5539	781	69	712	0.0969101			4	1	6425	627	37	590	0.0627119			4	2	11985	4436	1689	2747	0.614853
	5	1	7135	1115	183	932	0.196352			6	3	5606	1850	367	1483	0.247471			3	1	6441	1199	242	957	0.252874			4	2	12473	4145	1895	2250	0.842222
	5	2	7145	1695	137	1558	0.0879332			4	3	5649	2471	471	2000	0.2355			6	4	6555	3050	912	2138	0.426567			7	4	13077	4763	1975	2788	0.708393
	8	4	7156	2279	633	1646	0.384569			5	2	5653	2131	519	1612	0.32196			4	2	6614	3643	1382	2261	0.611234			4	2	13335	7861	3244	4617	0.702621
	7	4	7173	1977	226	1751	0.129069			2	1	5725	1252	339	913	0.371303			8	4	6634	2484	607	1877	0.323388			10	4	13982	3280	1407	1873	0.751201
	3	1	7200	1347	330	1017	0.324484			5	2	5740	757	30	727	0.0412655			2	1	6693	1403	398	1005	0.39602			16	8	14181	2422	866	1556	0.556555
	5	3	7308	2156	420	1736	0.241935			3	1	5745	834	188	646	0.291022			6	1	6840	2281	548	1733	0.316215			2	1	14194	6185	2878	3307	0.870275
	3	1	7321	1530	421	1109	0.379621			5	2	5772	1061	115	946	0.121564			3	1	6883	1313	194	1119	0.173369			7	4	14288	1107	435	672	0.647321
	8	2	7348	1550	269	1281	0.209992			6	4	5832	1296	67	1229	0.0545159			5	2	6948	1161	56	1105	0.0506787			8	4	14309	4190	1865	2325	0.802151
	3	1	7392	1285	109	1176	0.0926871			2	1	5932	1834	411	1423	0.288826			7	3	7084	2497	823	1674	0.491637			5	3	14450	973	350	623	0.561798
	5	3	7404	2117	307	1810	0.169613			4	1	5965	2205	338	1867	0.181039			7	2	7214	1844	177	1667	0.106179			8	4	14789	3796	1717	2079	0.825878
	7	3	7500	2881	661	2220	0.297748			5	1	5980	965	56	909	0.0616062			6	2	7289	2353	361	1992	0.181225			4	2	14863	551	179	372	0.481183
	3	1	7673	2182	512	1670	0.306587			2	1	6090	1662	96	1566	0.0613027			5	3	7316	2249	405	1844	0.219631			6	3	15093	4206	1878	2328	0.806701
	8	4	7677	2708	753	1955	0.385166			6	2	6091	1610	607	1003	0.605184			6	3	7365	3104	954	2150	0.443721			6	3	15573	9000	3695	5305	0.696513
	4	1	7701	1359	260	1099	0.236579			4	1	6188	1328	18	1310	0.0137405			3	2	7423	2306	173	2133	0.0811064			6	3	16676	2171	938	1233	0.760746
	3	1	7793	1719	155	1564	0.0991049			4	2	6247	1301	175	1126	0.155417			7	3	7459	2424	622	1802	0.345172			4	2	17121	1347	426	921	0.462541
	5	1	7866	1652	21	1631	0.0128755			4	2	6391	1186	114	1072	0.106343			2	1	7468	1332	116	1216	0.0953947			4	2	17226	775	199	576	0.345486
	5	2	8081	1366	152	1214	0.125206			4	1	6399	786	23	763	0.0301442			7	4	7472	2281	424	1857	0.228325			10	5	17241	2767	1120	1647	0.680024
	4	2	8083	1791	21	1770	0.0118644			7	2	6408	1810	179	1631	0.109749			7	3	7555	2273	170	2103	0.0808369			8	4	17319	908	271	637	0.425432
	5	1	8182	1255	18	1237	0.0145513			5	2	6445	1697	276	1421	0.194229			6	3	7671	2770	666	2104	0.31654			8	4	17810	4121	1876	2245	0.835635
	3	1	8184	818	42	776	0.0541237			5	1	6450	1454	365	1089	0.33517			4	2	7692	3624	833	2791	0.298459			13	6	17858	4936	1747	3189	0.547821
	5	2	8454	2012	193	1819	0.106102			7	3	6475	1812	246	1566	0.157088			9	4	7732	2750	886	1864	0.475322
	2	1	8749	131	58	73	0.794521			7	3	6555	1262	298	964	0.309129			5	2	7799	2531	681	1850	0.368108
	5	1	8847	1865	10	1855	0.00539084			5	1	6587	1220	81	1139	0.071115			6	2	7828	1430	44	1386	0.031746
	5	1	8850	1324	153	1171	0.130658			4	2	6613	596	128	468	0.273504			5	3	7844	2475	140	2335	0.0599572
	5	4	8870	3255	930	2325	0.4			4	1	6619	1933	95	1838	0.0516866			10	4	7855	2005	408	1597	0.255479
	7	4	8924	2671	611	2060	0.296602			4	2	6624	2017	509	1508	0.337533			8	4	7877	1517	202	1315	0.153612
	4	1	9083	521	25	496	0.0504032			7	1	6654	1486	4	1482	0.00269906			5	3	7890	4731	1690	3041	0.555738
	3	1	9110	1299	1	1298	0.000770416			7	5	6706	2241	218	2023	0.107761			4	1	7911	1483	133	1350	0.0985185
	3	1	9110	2236	307	1929	0.15915			4	2	6776	744	68	676	0.100592			8	5	7917	2083	557	1526	0.365007
	9	2	9125	2225	536	1689	0.317348			3	1	6794	1289	7	1282	0.00546022			6	1	7990	1190	80	1110	0.0720721
	5	1	9164	1509	2	1507	0.00132714			6	3	6879	2230	352	1878	0.187433			9	2	8033	2738	679	2059	0.329772
	6	2	9370	1037	101	936	0.107906			4	3	6936	2737	492	2245	0.219154			6	3	8041	3324	714	2610	0.273563
	6	2	9535	929	118	811	0.145499			5	2	7055	2492	331	2161	0.15317			2	1	8043	2874	493	2381	0.207056
	6	1	9553	1681	45	1636	0.0275061			4	2	7067	3058	858	2200	0.39			7	3	8084	1686	322	1364	0.23607
	5	2	9652	2056	261	1795	0.145404			6	1	7231	1371	250	1121	0.223015			4	1	8110	2173	406	1767	0.229768
	3	1	9783	1136	399	737	0.541384			5	1	7246	677	11	666	0.0165165			11	4	8145	2096	442	1654	0.267231
	6	3	9877	1790	127	1663	0.076368			2	1	7365	2802	955	1847	0.517055			4	1	8154	2021	108	1913	0.0564558
	6	2	9886	1557	24	1533	0.0156556			6	3	7404	1755	376	1379	0.272661			6	4	8169	3388	732	2656	0.275602
	3	1	9906	2303	1	2302	0.000434405			2	1	7404	2037	702	1335	0.525843			5	2	8325	2509	576	1933	0.297982
	4	2	10046	1694	56	1638	0.034188			6	3	7428	1544	96	1448	0.0662983			7	3	8470	3240	825	2415	0.341615
	7	4	10153	1988	437	1551	0.281754			3	2	7443	1643	288	1355	0.212546			6	2	8523	1498	137	1361	0.100661
	8	1	10242	1880	66	1814	0.0363837			6	1	7462	1551	71	1480	0.047973			3	1	8538	893	57	836	0.0681818
	3	2	10507	5781	2160	3621	0.59652			8	5	7500	2484	461	2023	0.227879			7	3	8601	2107	392	1715	0.228571
	4	1	10567	1899	45	1854	0.0242718			5	2	7501	2044	510	1534	0.332464			8	4	8613	4564	1428	3136	0.455357
	5	3	10608	2691	595	2096	0.283874			6	2	7523	1741	398	1343	0.296351			7	5	8722	2204	270	1934	0.139607
	8	2	10681	2111	100	2011	0.0497265			7	2	7581	1351	171	1180	0.144915			5	2	8732	1262	189	1073	0.176142
	6	3	10885	3565	975	2590	0.376448			6	3	7735	1933	524	1409	0.371895			6	2	8747	1339	42	1297	0.0323824
	4	1	11015	1917	162	1755	0.0923077			2	1	7770	2461	293	2168	0.135148			5	2	8857	2098	86	2012	0.0427435
	5	2	11217	1501	345	1156	0.298443			4	3	8005	3738	987	2751	0.358779			5	2	8931	927	48	879	0.0546075
	7	2	11242	1250	45	1205	0.0373444			3	2	8018	4557	621	3936	0.157774			4	2	8972	1371	30	1341	0.0223714
	4	1	11310	2104	137	1967	0.0696492			5	3	8034	1696	629	1067	0.589503			7	4	9166	2534	243	2291	0.106067
	8	2	11662	1061	176	885	0.19887			4	2	8135	2584	440	2144	0.205224			7	2	9172	3637	869	2768	0.313945
	8	5	11777	4253	457	3796	0.12039			4	1	8571	604	10	594	0.016835			5	3	9197	2628	135	2493	0.0541516
	8	2	11834	2376	125	2251	0.0555309			4	2	8604	1958	439	1519	0.289006			7	5	9197	2633	494	2139	0.230949
	7	2	12041	4194	953	3241	0.294045			9	5	8693	1871	563	1308	0.430428			5	2	9219	1384	97	1287	0.0753691
	7	3	12276	2058	384	1674	0.229391			6	2	8699	1225	113	1112	0.101619			5	2	9224	1175	8	1167	0.00685518
	4	2	12375	6092	1162	4930	0.2357			4	2	8870	1164	143	1021	0.140059			5	2	9238	1938	195	1743	0.111876
	6	3	12387	2657	146	2511	0.0581442			4	3	8882	2000	431	1569	0.274697			7	2	9267	753	23	730	0.0315068
	4	2	12454	6224	841	5383	0.156233			3	1	8937	2188	449	1739	0.258194			3	1	9292	1420	240	1180	0.20339
	5	2	12470	2882	391	2491	0.156965			3	1	9046	1072	24	1048	0.0229008			5	2	9359	2342	331	2011	0.164595
	6	4	12524	4576	1279	3297	0.387928			4	1	9306	1951	614	1337	0.459237			4	1	9487	1855	55	1800	0.0305556
	6	1	12832	1969	181	1788	0.10123			4	1	9333	647	30	617	0.0486224			7	4	9750	4004	1299	2705	0.480222
	4	3	13201	7938	2756	5182	0.531841			11	4	9416	2332	570	1762	0.323496			11	5	10024	2402	377	2025	0.186173
	8	4	13406	2529	309	2220	0.139189			5	2	9433	1808	297	1511	0.196559			9	6	10425	3665	586	3079	0.190322
	3	1	13521	1613	29	1584	0.0183081			2	1	9646	1091	172	919	0.18716			4	3	10458	7081	2621	4460	0.587668
	6	3	13629	2453	280	2173	0.128854			5	2	9650	2240	262	1978	0.132457			8	2	10476	1309	105	1204	0.0872093
	7	1	13677	1473	90	1383	0.0650759			5	4	9691	3448	974	2474	0.393694			4	2	10527	2338	526	1812	0.290287
	6	4	13722	6478	1848	4630	0.399136			4	3	9696	3023	191	2832	0.0674435			8	4	10566	2546	519	2027	0.256043
	8	2	13731	3710	740	2970	0.249158			4	1	9705	1822	101	1721	0.0586868			9	4	10789	4419	943	3476	0.271289
	4	2	13756	3072	303	2769	0.109426			3	1	9798	1461	441	1020	0.432353			9	4	10800	2423	358	2065	0.173366
	4	1	13815	1335	224	1111	0.20162			7	3	9835	2098	302	1796	0.168151			3	1	10840	1808	519	1289	0.402638
	5	1	13872	3179	13	3166	0.00410613			3	1	9905	4455	1580	2875	0.549565			6	2	10915	4367	552	3815	0.144692
	9	4	13960	3562	371	3191	0.116264			7	4	10080	2154	295	1859	0.158687			6	2	10946	2737	457	2280	0.200439
	5	2	14127	4034	1031	3003	0.343323			8	4	10126	2879	402	2477	0.162293			8	4	11067	4154	1058	3096	0.341731
	7	2	14561	2130	254	1876	0.135394			3	1	10166	1655	189	1466	0.128922			7	6	11249	4658	878	3780	0.232275
	5	2	14914	4955	836	4119	0.202962			6	4	10256	2224	85	2139	0.0397382			8	6	11324	2847	344	2503	0.137435
	5	1	15039	3411	17	3394	0.00500884			6	2	10351	1914	409	1505	0.271761			4	1	2778	374	72	302	0.238411
	6	3	15264	6098	1203	4895	0.245761			4	3	10369	1414	91	1323	0.0687831			6	1	11558	2308	483	1825	0.264658
	10	5	15751	4267	513	3754	0.136654			2	1	10416	2972	235	2737	0.0858604			2	1	11604	2283	421	1862	0.226101
	5	1	15999	2559	279	2280	0.122368			7	3	10463	2821	320	2501	0.127949			5	2	11612	1908	438	1470	0.297959
	7	3	16838	3242	853	2389	0.357053			4	2	10533	2287	529	1758	0.30091			9	2	11623	2997	134	2863	0.0468041
	6	3	17041	5759	213	5546	0.0384061			7	3	10642	4571	1678	2893	0.580021			9	5	11649	4560	1049	3511	0.298775
	9	6	17051	8216	1395	6821	0.204515			4	2	10671	1374	180	1194	0.150754			7	4	11696	3552	659	2893	0.227791
	4	3	17090	5499	367	5132	0.0715121			3	1	10888	1158	46	1112	0.0413669			9	4	11733	4117	335	3782	0.0885775
	12	4	17148	4691	432	4259	0.101432			6	1	10919	2646	172	2474	0.069523			8	5	11753	3396	344	3052	0.112713
	7	4	17271	5247	804	4443	0.180959			9	6	11243	3805	811	2994	0.270875			6	2	11851	3029	565	2464	0.229302
	11	4	17662	1837	117	1720	0.0680233			4	1	11266	1239	32	1207	0.026512			6	4	11885	5086	943	4143	0.227613
	6	3	17690	6149	1156	4993	0.231524			9	4	11333	3917	1160	2757	0.420747			8	3	11941	3459	422	3037	0.138953
	7	4	17794	3771	450	3321	0.135501			11	8	11387	4555	594	3961	0.149962			6	2	11946	4070	1300	2770	0.469314
	7	4	17880	5076	597	4479	0.133289			9	3	11601	1693	128	1565	0.0817891			6	1	12050	816	3	813	0.00369004
										4	1	11809	1658	162	1496	0.108289			6	3	12359	8663	2271	6392	0.355288
										6	3	11842	4583	657	3926	0.167346			6	2	12409	2873	139	2734	0.0508413
										5	4	11911	3121	550	2571	0.213925			7	5	12548	5644	1063	4581	0.232045
										7	3	11950	3601	491	3110	0.157878			8	4	12577	5678	1113	4565	0.243812
										8	3	12177	4904	1373	3531	0.388842			3	2	12687	2740	486	2254	0.215617
										8	4	12310	3643	243	3400	0.0714706			9	4	12865	3020	471	2549	0.184778
										6	1	12346	1994	57	1937	0.0294269			9	3	12993	2936	510	2426	0.210223
										9	6	12513	3807	700	3107	0.225298			5	3	13240	1791	145	1646	0.0880923
										5	3	12609	5184	1077	4107	0.262235			9	8	13265	4712	891	3821	0.233185
										3	1	12798	1797	33	1764	0.0187075			8	4	13500	4037	892	3145	0.283625
										5	2	12853	1296	156	1140	0.136842			10	5	13702	3938	484	3454	0.140127
										5	1	12905	1412	18	1394	0.0129125			7	3	13710	4044	582	3462	0.168111
										5	3	13143	2527	173	2354	0.0734919			6	3	13913	5447	839	4608	0.182075
										3	1	13356	1735	138	1597	0.086412			8	4	13995	4114	499	3615	0.138036
										4	3	13538	1549	122	1427	0.085494			3	1	14120	5611	1692	3919	0.431743
										3	1	13804	793	35	758	0.0461741			4	3	14562	5678	344	5334	0.0644919
										4	2	13811	6105	2284	3821	0.597749			3	1	14718	2189	110	2079	0.0529101
										7	3	13971	2553	426	2127	0.200282			6	3	14770	3937	568	3369	0.168596
										3	1	14013	2082	844	1238	0.681745			9	5	14845	4725	728	3997	0.182137
										3	1	14071	1350	313	1037	0.301832			7	3	15015	3071	79	2992	0.0264037
										6	1	14179	2670	72	2598	0.0277136			7	4	15067	3987	577	3410	0.169208
										7	1	14315	1380	30	1350	0.0222222			9	7	15384	7320	1119	6201	0.180455
										6	1	14433	1156	82	1074	0.0763501			4	1	15442	3000	142	2858	0.0496851
										7	6	14450	3764	633	3131	0.202172			12	4	15636	2556	313	2243	0.139545
										5	2	14799	2240	138	2102	0.0656518			6	1	16616	1855	25	1830	0.0136612
										6	3	14955	1831	229	1602	0.142946			9	5	17373	6304	377	5927	0.0636072
										8	3	15425	3480	222	3258	0.06814			7	3	17516	5450	1059	4391	0.241175
										7	5	15586	4697	539	4158	0.12963			12	11	17528	7456	1804	5652	0.319179
										7	3	15977	3232	957	2275	0.420659			13	5	17724	4155	474	3681	0.128769
										7	3	16082	2859	153	2706	0.056541			8	3	17850	3752	289	3463	0.0834537
										6	2	16307	3205	19	3186	0.00596359
										7	4	16349	4905	798	4107	0.194302
										8	5	16357	6476	1538	4938	0.311462
										9	4	16477	7691	2612	5079	0.514274
										8	5	16620	3134	234	2900	0.0806897
										14	7	16698	3429	154	3275	0.0470229
										9	6	16991	6688	1445	5243	0.275606
										6	4	17052	6398	1256	5142	0.244263
										9	3	17680	4123	206	3917	0.0525913
										15	8	17717	5828	1065	4763	0.223599
